# Gut microbes predominantly act as symbiotic partners rather than raw nutrients

**DOI:** 10.1101/2023.02.08.527620

**Authors:** Nuno Felipe da Silva Soares, Andrea Quagliariello, Seren Yigitturk, Maria Elena Martino

## Abstract

Animals and their gut microbes mutually benefit their health. In this frame, nutrition has a central role by directly affecting both host and microbes’ fitness and their effects. This makes nutritional symbioses a complex and dynamic tri-system of diet-microbiota-host. Despite recent discoveries on this field, full control over the interplay among these partners is challenging and hinders the resolution of fundamental questions, such as how to parse the gut microbes’ effect as raw nutrition or as symbiotic partners? To tackle this, we made use of the well-characterized *Drosophila melanogaster*/*Lactiplantibacillus plantarum* experimental model of nutritional symbiosis to generate a quantitative framework of gut microbes’ effect on the host. We show that the beneficial effect of *L. plantarum* strains primarily results from the active relationship as symbionts rather than raw nutrients, regardless of the bacterial strain. Metabolomic analysis of both active and inactive bacterial cells further demonstrated the crucial role of the production of beneficial bacterial metabolites, such as N-acetylated-amino-acids, as result of active bacterial growth and function. Altogether, our results provide a ranking and quantification of the main bacterial features contributing to sustain animal growth. We demonstrate that viability is the predominant and necessary variable involved in bacteria-mediated benefit, followed by strain-specific properties and the nutritional potential of the bacterial cells as direct energy source. This contributes to elucidate the role of beneficial bacteria and probiotics, creating a broad quantitative framework for host-gut microbiome that can be expanded to other model systems.
