## Supplementary Table 2 for "Gut microbes predominantly act as symbiotic partners rather than raw nutrients"

### Sheet: Foglio1
Comparison	Mean rank difference	Significance	Summary	p-value
GF vs. LpFlyG2.1.8 -Ery	-558.9	Yes	****	<0.0001
GF vs. LpFlyG2.1.8 +Ery	-212.3	Yes	**	0.0013
GF vs. LpFlyG2.1.8 HK	-146.5	No	ns	0.1034
GF vs. LpFlyG2.1.8 UV	-137.1	No	ns	0.1726
GF vs. LpNIZO2877 -Ery	-372.7	Yes	****	<0.0001
GF vs. LpNIZO2877 +Ery	-116.9	No	ns	0.477
GF vs. LpNIZO2877 HK	-158.2	No	ns	0.0524
GF vs. LpNIZO2877 UV	-42.71	No	ns	>0.9999
GF vs. LpNC8 -Ery	-567.9	Yes	****	<0.0001
GF vs. LpNC8 +Ery	-218.7	Yes	***	0.0008
GF vs. LpNC8 HK	-55.5	No	ns	>0.9999
GF vs. LpNC8 UV	-99.62	No	ns	>0.9999
GF vs. LpΔdltop -Ery	-362.2	Yes	****	<0.0001
GF vs. LpΔdltop +Ery	-136.6	No	ns	0.178
GF vs. LpΔdltop HK	7.092	No	ns	>0.9999
GF vs. LpΔdltop UV	29.18	No	ns	>0.9999
