## Supplementary Table 3 for "Gut microbes predominantly act as symbiotic partners rather than raw nutrients"

### Sheet: Foglio3
							t-tests																		Fold Change (Log2 Ratios)
							LpNIZO2877 +E vs GF -E			LpFlyG2.1.8 +E vs GF -E			LpNIZO2877 -E vs GF -E			LpFlyG2.1.8 -E vs GF -E			LpNIZO2877 +E vs LpNIZO2877 -E			LpFlyG2.1.8 -E vs LpFlyG2.1.8 -E
#	RT [min]	Molecular Weight	Formula	Annotation level	Name	Compound #	P-value	Rank	(i/m)Q	P-value	Rank	(i/m)Q	P-value	Rank	(i/m)Q	P-value	Rank	(i/m)Q	P-value	Rank	(i/m)Q	P-value	Rank	(i/m)Q	LpNIZO2877 +E vs GF -E	LpFlyG2.1.8 +E vs GF -E	LpNIZO2877 -E vs GF -E	LpFlyG2.1.8 -E vs GF -E	LpNIZO2877 +E vs LpNIZO2877 -E	LpFlyG2.1.8 -E vs LpFlyG2.1.8 -E
81	1.33	165.046	C5H11NO3S	2a	Methionine sulfoxide	SL00160	0.992465	107	0.05	0.0233357	25	0.0116822	2.85613e-06	12	0.00560748	9.83062e-06	16	0.00747664	1.11942e-05	7	0.00327103	1.77721e-05	3	0.00140187	0.0683327	-0.182983	-5.22566	-6.60356	5.294	6.42058
13	2.34	192.027	C6H8O7	1	Citric acid	SL00121	0.427066	91	0.0425234	0.0591842	38	0.017757	6.00058e-08	6	0.00280374	4.65594e-07	10	0.0046729	1.47822e-08	1	0.00046729	0.000157787	7	0.00327103	0.0650643	-0.231942	-4.07855	-4.88166	4.14361	4.64972
27	1.531	134.022	C4H6O5	1	Malic acid	X01110	0.201552	78	0.0364486	0.106883	45	0.021028	3.16814e-07	9	0.00420561	2.34257e-06	13	0.00607477	1.36617e-06	2	0.000934579	5.14165e-05	5	0.00233645	0.12112	-0.209047	-3.8783	-3.91812	3.99942	3.70907
37	1.534	88.0161	C3H4O3	1	Pyruvic acid	X01059	0.00394772	13	0.00607477	0.0785545	41	0.0191589	4.31382e-06	13	0.00607477	0.00523507	29	0.0135514	1.68015e-05	10	0.0046729	0.00142984	11	0.00514019	0.275745	0.241902	-1.55612	-0.490267	1.83187	0.73217
21	1.59	342.116	C12H22O11	1	Hexose dimer	SL00120	0.897085	104	0.0485981	0.813387	95	0.0443925	7.43626e-05	18	0.00841121	0.00014691	17	0.00794393	0.000402096	16	0.00747664	0.000150995	6	0.00280374	0.00497408	0.0372778	-1.42521	-1.95132	1.43019	1.98859
59	1.52	113.059	C4H7N3O	2a	Creatinine	SL00123	6.97119e-08	2	0.000934579	2.1664e-07	3	0.00140187	0.0203951	43	0.0200935	0.00459105	28	0.0130841	1.49424e-05	8	0.00373832	4.56534e-06	2	0.000934579	0.999577	1.0142	0.266006	0.244929	0.73357	0.769269
57	1.17	133.038	C4H7NO4	2a	Aspartic acid	SL00109	0.249839	84	0.0392523	0.915682	104	0.0485981	0.000270118	19	0.0088785	0.0008641	22	0.0102804	0.000932469	19	0.0088785	0.00241357	14	0.00654206	0.0596724	0.0296787	-0.302933	-0.442766	0.362605	0.472445
28	1.525	187.168	C9H21N3O	1	N8-Acetylspermidine	X00896	0.0283054	34	0.0158879	3.96248e-05	12	0.00560748	6.70712e-06	15	0.00700935	3.36959e-07	8	0.00373832	0.000377142	15	0.00700935	0.00223793	13	0.00607477	0.382917	1.18087	1.09952	1.64139	-0.7166	-0.460526
26	2.117	90.0317	C3H6O3	1	Lactic acid	X00025	0.00419631	15	0.00700935	1.98802e-05	9	0.00420561	2.21744e-07	8	0.00373832	6.08313e-09	1	0.00046729	6.23143e-06	5	0.00233645	3.71321e-07	1	0.00046729	1.5423	2.47307	3.8628	4.23324	-2.32051	-1.76018
1	6.96	166.063	C9H10O3	1	3-Phenyllactic acid	SL00007	0.000524459	7	0.00327103	3.74555e-05	11	0.00514019	1.78533e-07	7	0.00327103	9.39003e-07	12	0.00560748	3.00098e-06	4	0.00186916	3.28276e-05	4	0.00186916	0.736395	1.29868	3.22921	2.42939	-2.49282	-1.13071
84	2.11	175.048	C6H9NO5	2a	N-Acetyl-aspartic acid	SL00049	0.312509	86	0.0401869	0.00754316	18	0.00841121	0.927771	107	0.05	0.000364718	19	0.0088785	0.388562	66	0.0308411	0.000476447	9	0.00420561	0.47475	2.2105	-0.363825	6.49142	0.838575	-4.28092
99	1.29	152.068	C5H12O5	2a	Sugar alcohol	SL00106	0.456549	93	0.0434579	0.253022	57	0.0266355	0.545396	93	0.0434579	0.000641073	20	0.00934579	0.770349	96	0.0448598	0.00218262	12	0.00560748	-0.0389364	0.0795095	-0.356127	0.526654	0.31719	-0.447145
67	1.25	257.103	C8H20NO6P	2a	Glycerophosphocholine	SL00135	0.0977394	63	0.0294393	0.874941	99	0.0462617	0.593831	94	0.0439252	0.00600893	32	0.0149533	0.502963	76	0.035514	0.00736316	17	0.00794393	0.149811	0.0558206	0.101217	0.41011	0.0485943	-0.35429
43	6.874	168.042	C8H8O4	1	Vanillic acid	X00430	7.72723e-07	4	0.00186916	3.03188e-05	10	0.0046729	0.00055151	21	0.00981308	0.308538	77	0.0359813	0.819377	100	0.046729	0.000733748	10	0.0046729	-0.37086	-0.64233	-0.36423	0.00522572	-0.00663069	-0.647555
86	3.65	189.064	C7H11NO5	2a	N-Acetyl-glutamine	SL00050	0.109716	67	0.0313084	0.0691579	40	0.0186916	0.00524478	31	0.014486	3.57175e-06	14	0.00654206	0.0385812	31	0.014486	0.000175507	8	0.00373832	0.0443556	0.123146	0.19843	0.592179	-0.154075	-0.469033
19	2.508	307.084	C10H17N3O6S	1	Glutathione	X00364	0.0974565	62	0.028972	0.182159	54	0.0252336	0.00455192	28	0.0130841	0.0084678	33	0.0154206	0.0394847	32	0.0149533	0.00269863	15	0.00700935	0.194535	-0.178495	0.363618	0.362145	-0.169083	-0.540639
18	1.22	146.069	C5H10N2O3	1	Glutamine	SL00034	0.0274419	32	0.0149533	0.0158467	21	0.00981308	0.00414314	26	0.0121495	0.000228242	18	0.00841121	0.0369275	30	0.0140187	0.0053819	16	0.00747664	0.226385	0.359767	0.445429	0.581598	-0.219044	-0.221831
62	1.29	179.079	C6H13NO5	2a	Galactosamine	SL00129	0.00676366	19	0.0088785	3.66745e-09	2	0.000934579	2.77957e-12	1	0.00046729	2.15396e-07	4	0.00186916	5.69213e-05	13	0.00607477	0.845065	97	0.0453271	-0.761871	-4.01227	-5.056	-4.36508	4.29413	0.352804
104	4.63	244.07	C9H12N2O6	2a	Uridine	SL00071	0.00872203	22	0.0102804	0.000434869	16	0.00747664	1.09919e-06	11	0.00514019	8.18306e-07	11	0.00514019	4.49302e-05	12	0.00560748	0.0539412	35	0.0163551	-0.447325	-1.25763	-4.28552	-6.18296	3.83819	4.92532
6	5.39	267.097	C10H13N5O4	1	Adenosine	SL00097	0.00413121	14	0.00654206	0.000390376	15	0.00700935	1.76474e-08	5	0.00233645	2.62175e-07	6	0.00280374	1.63208e-05	9	0.00420561	0.0500543	32	0.0149533	-0.510488	-1.10642	-4.20643	-4.90218	3.69594	3.79576
70	5.12	283.092	C10H13N5O5	2a	Guanosine	SL00139	0.0322928	38	0.017757	0.00391082	17	0.00794393	9.72847e-07	10	0.0046729	2.99699e-07	7	0.00327103	4.33688e-05	11	0.00514019	0.0159538	24	0.011215	-0.290125	-0.661264	-3.13981	-5.11479	2.84969	4.45353
72	1.24	180.063	C6H12O6	2a	Hexose	SL00101	0.0077225	21	0.00981308	5.65464e-07	5	0.00233645	3.12983e-12	2	0.000934579	2.50613e-07	5	0.00233645	1.00186e-05	6	0.00280374	0.492018	83	0.038785	-0.505926	-2.1303	-3.3118	-3.07063	2.80587	0.94033
85	1.48	221.09	C8H15NO6	2a	N-Acetyl-glucosamine	SL00164	0.00691631	20	0.00934579	2.03914e-06	7	0.00327103	6.62601e-09	4	0.00186916	4.00411e-07	9	0.00420561	2.03611e-06	3	0.00140187	0.423338	78	0.0364486	-0.402099	-1.44739	-2.29527	-1.90928	1.89317	0.461897
33	5.56	165.079	C9H11NO2	1	Phenylalanine	SL00176	0.019602	28	0.0130841	0.440723	73	0.0341121	0.00061998	22	0.0102804	0.0581912	53	0.0247664	0.000347828	14	0.00654206	0.0388236	29	0.0135514	0.180734	0.131307	-0.433941	-0.314447	0.614675	0.445753
77	4.19	131.095	C6H13NO2	2a	Leucine	SL00155	0.00220875	11	0.00514019	0.175067	53	0.0247664	0.00687546	35	0.0163551	0.0268878	44	0.0205607	0.000882668	18	0.00841121	0.0108867	19	0.0088785	0.243052	0.133108	-0.326177	-0.395215	0.569229	0.528323
93	1.64	168.09	C8H12N2O2	2a	Pyridoxamine	SL00182	0.97388	105	0.0490654	0.0678471	39	0.0182243	0.00264984	24	0.011215	0.00100715	24	0.011215	0.00287211	20	0.00934579	0.120635	46	0.0214953	0.0879483	-0.195772	-0.430043	-0.975876	0.517992	0.780104
75	3.83	131.095	C6H13NO2	2a	Isoleucine	SL00148	0.112843	69	0.032243	0.716082	89	0.0415888	0.00424318	27	0.0126168	0.0686087	56	0.0261682	0.0047049	22	0.0102804	0.169285	51	0.0238318	0.0649183	-0.00642548	-0.423718	-0.335985	0.488636	0.329559
60	1.51	190.095	C7H14N2O4	2a	Diaminopimelic acid	SL00126	0.693424	101	0.0471963	0.152029	48	0.0224299	0.00124391	23	0.0107477	0.0194522	41	0.0191589	0.00423834	21	0.00981308	0.176917	55	0.0257009	-0.0362698	-0.0234388	-0.499445	-0.285282	0.463176	0.261843
39	1.23	119.058	C4H9NO3	1	Threonine	SL00066	0.100516	64	0.0299065	0.908685	103	0.0481308	0.0209364	44	0.0205607	0.409458	82	0.0383178	0.00501153	23	0.0107477	0.412307	76	0.035514	0.24736	0.166538	-0.145652	-0.0894417	0.393012	0.255979
41	6.16	204.09	C11H12N2O2	1	Tryptophan	SL00195	0.00171844	10	0.0046729	0.842874	97	0.0453271	0.0335944	49	0.0228972	0.225942	73	0.0341121	0.0075896	24	0.011215	0.252492	59	0.0275701	0.106133	0.0226315	-0.188201	-0.206059	0.294334	0.22869
14	1.523	111.043	C4H5N3O	1	Cytosine	X01346	0.00123115	8	0.00373832	1.03395e-05	8	0.00373832	4.92504e-06	14	0.00654206	4.45534e-06	15	0.00700935	0.00074123	17	0.00794393	0.0135477	22	0.0102804	0.609694	1.07913	1.14126	1.38891	-0.53157	-0.309777
30	4.73	122.048	C6H6N2O	1	Nicotine amide	SL00171	5.8975e-09	1	0.00046729	5.09526e-11	1	0.00046729	4.95234e-11	3	0.00140187	1.485e-07	3	0.00140187	0.115967	46	0.0214953	0.185682	57	0.0266355	-4.97284	-6.55159	-6.12789	-4.81594	1.15505	-1.73566
107	1.3	150.053	C5H10O5	2a	Xylose	SL00075	0.785042	103	0.0481308	0.00936359	20	0.00934579	0.00609841	33	0.0154206	0.0548856	51	0.0238318	0.0254671	27	0.0126168	0.139054	49	0.0228972	-0.0783386	-1.03586	-1.12998	-0.646226	1.05165	-0.389629
102	1.3	136.037	C4H8O5	2a	Threonic acid	SL00065	0.521657	98	0.0457944	0.0445084	34	0.0158879	0.0287946	47	0.0219626	0.461787	85	0.0397196	0.0574861	37	0.0172897	0.357351	72	0.0336449	0.0350056	-0.312103	-0.385557	-0.147706	0.420563	-0.164397
16	1.26	196.058	C6H12O7	1	Gluconic acid	X01384	0.163686	76	0.035514	0.799548	94	0.0439252	0.298717	79	0.0369159	0.684445	96	0.0448598	0.0748669	39	0.0182243	0.859411	98	0.0457944	0.219927	0.063173	-0.154169	0.0227531	0.374096	0.0404199
95	1.922	504.169	C18H32O16	2a	Raffinose	X00411	0.0710384	56	0.0261682	0.0323142	30	0.0140187	0.501852	87	0.0406542	0.0860622	58	0.0271028	0.271663	60	0.0280374	0.28713	65	0.0303738	0.401887	0.365972	0.144987	0.200286	0.2569	0.165686
106	4.57	152.033	C5H4N4O2	2a	Xanthine	SL00202	0.571248	99	0.0462617	0.789712	93	0.0434579	0.0104043	37	0.0172897	0.0102023	34	0.0158879	0.0529204	34	0.0158879	0.0267509	27	0.0126168	0.0979615	0.0131089	-0.15746	-0.310056	0.255422	0.323165
65	4.53	612.152	C20H32N6O12S2	2a	Glutathione disulfide	SL00036	0.465549	94	0.0439252	0.970263	105	0.0490654	0.452523	85	0.0397196	0.683262	95	0.0443925	0.11126	45	0.021028	0.452672	80	0.0373832	0.261945	0.115292	0.0127076	0.0507748	0.249237	0.0645169
64	1.21	194.043	C6H10O7	2a	Glucuronic acid	SL00031	0.11389	70	0.0327103	0.725277	90	0.0420561	0.504301	89	0.0415888	0.610794	93	0.0434579	0.270716	59	0.0275701	0.875857	101	0.0471963	0.37579	0.137639	0.148662	0.139554	0.227128	-0.00191497
22	1.177	155.069	C6H9N3O2	1	Histidine	X00593	0.393606	89	0.0415888	0.708112	88	0.0411215	0.0222075	45	0.021028	0.0398738	49	0.0228972	0.0526024	33	0.0154206	0.0586332	36	0.0168224	0.0671255	-0.0290564	-0.154943	-0.236522	0.222068	0.207466
79	1.11	146.106	C6H14N2O2	2a	Lysine	SL00159	0.0359204	40	0.0186916	0.0235745	26	0.0121495	0.13421	64	0.0299065	0.879183	102	0.0476636	0.0332273	29	0.0135514	0.172087	53	0.0247664	0.108655	0.111941	-0.0743784	-0.0339336	0.183034	0.145874
42	4.45	181.074	C9H11NO3	1	Tyrosine	SL00196	0.0193228	27	0.0126168	0.728235	91	0.0425234	0.0602889	55	0.0257009	0.738693	99	0.0462617	0.0141073	25	0.0116822	0.622532	88	0.0411215	0.0669387	0.0409907	-0.1026	-0.0789702	0.169538	0.119961
94	1.42	192.063	C7H12O6	2a	Quinic acid	SL00060	0.0806299	58	0.0271028	0.659242	83	0.038785	0.72538	98	0.0457944	0.127893	66	0.0308411	0.421439	70	0.0327103	0.296349	67	0.0313084	0.131659	0.106116	-0.0329152	0.16377	0.164574	-0.0576542
15	1.27	182.079	C6H14O6	1	Dulcitol	SL00127	0.0835059	61	0.0285047	0.306526	61	0.0285047	0.527296	91	0.0425234	0.523611	88	0.0411215	0.0267969	28	0.0130841	0.170903	52	0.0242991	0.0962371	-0.136202	-0.0647477	0.0389016	0.160985	-0.175103
90	5.79	219.111	C9H17NO5	2a	Pantothenic acid	SL00053	0.132116	73	0.0341121	0.879395	101	0.0471963	0.733848	99	0.0462617	0.434363	83	0.038785	0.250763	56	0.0261682	0.418564	77	0.0359813	0.117559	0.0379342	-0.0382716	0.0773533	0.155831	-0.0394191
61	2.65	116.011	C4H4O4	2a	Fumaric acid	SL00028	0.0383553	42	0.0196262	0.854335	98	0.0457944	0.516914	90	0.0420561	0.182676	69	0.032243	0.517731	77	0.0359813	0.258346	60	0.0280374	0.19989	0.0217867	0.0447384	0.160124	0.155152	-0.138337
20	3.582	151.049	C5H5N5O	1	Guanine	X00848	0.00130855	9	0.00420561	0.000135474	13	0.00607477	0.269288	78	0.0364486	0.482814	86	0.0401869	0.213677	54	0.0252336	0.00959373	18	0.00841121	0.301077	0.437737	0.153545	-0.175017	0.147532	0.612754
105	1.85	117.079	C5H11NO2	2a	Valine	SL00199	0.0418845	43	0.0200935	0.513899	79	0.0369159	0.436137	84	0.0392523	0.795596	101	0.0471963	0.130563	47	0.0219626	0.866963	100	0.046729	0.0665897	0.0457973	-0.0784497	-0.00588676	0.145039	0.0516841
80	1.26	95.9881	CH4O3S	2a	Methanesulfonic acid	SL00047	0.473643	95	0.0443925	0.0530881	35	0.0163551	0.0974453	58	0.0271028	0.109371	62	0.028972	0.196379	53	0.0247664	0.591506	87	0.0406542	0.00353569	-0.0720298	-0.133845	-0.101925	0.13738	0.0298948
17	1.255	147.053	C5H9NO4	1	Glutamic acid	X00086	0.334029	88	0.0411215	0.485571	77	0.0359813	0.0687804	56	0.0261682	0.586035	92	0.0429907	0.0568893	36	0.0168224	0.890173	103	0.0481308	0.0278204	-0.00257976	-0.0908993	0.00143675	0.11872	-0.00401651
52	1.53	126.043	C5H6N2O2	2a	4-Imidazoleacrylic acid	SL00089	0.480237	97	0.0453271	0.32893	64	0.0299065	0.00944843	36	0.0168224	0.0263386	43	0.0200935	0.240054	55	0.0257009	0.372254	75	0.0350467	-0.0951824	-0.145602	-0.210317	-0.376502	0.115134	0.2309
88	1.98	117.043	C4H7NO3	2a	N-Acetyl-glycine	SL00167	0.0515541	47	0.0219626	0.976347	107	0.05	0.480209	86	0.0401869	0.264285	74	0.0345794	0.878495	102	0.0476636	0.296553	68	0.0317757	0.189884	0.0436684	0.0828583	0.0925726	0.107026	-0.0489042
89	1.46	309.106	C11H19NO9	2a	N-Acetylneuraminic acid	SL00169	0.058143	50	0.0233645	0.421073	70	0.0327103	0.690917	97	0.0453271	0.882191	103	0.0481308	0.170908	50	0.0233645	0.454068	81	0.0378505	0.142949	0.0270389	0.0436949	0.0822336	0.0992538	-0.0551947
98	1.16	105.043	C3H7NO3	2a	Serine	SL00189	0.06042	53	0.0247664	0.0240609	27	0.0126168	0.617924	95	0.0443925	0.225846	72	0.0336449	0.607218	86	0.0401869	0.0113901	21	0.00981308	0.117709	0.138347	0.0240249	-0.0725996	0.0936842	0.210947
29	1.49	174.1	C7H14N2O3	1	N-Acetyl-ornithine	SL00170	0.244365	82	0.0383178	0.518002	80	0.0373832	0.738953	100	0.046729	0.956102	104	0.0485981	0.400772	68	0.0317757	0.687811	90	0.0420561	0.082703	0.0749148	-0.00580999	-0.00831456	0.088513	0.0832293
2	6.91	164.047	C9H8O3	1	4-Coumaric acid	SL00009	0.110084	68	0.0317757	0.876921	100	0.046729	0.624419	96	0.0448598	0.985518	107	0.05	0.0552136	35	0.0163551	0.946737	106	0.0495327	0.137124	0.0374794	0.0507675	-0.0306156	0.0863567	0.0680949
63	7.23	270.053	C15H10O5	2a	Genistein	SL00130	0.0834709	60	0.0280374	0.261997	59	0.0275701	0.0415142	53	0.0247664	0.0881289	59	0.0275701	0.753915	95	0.0443925	0.246593	58	0.0271028	0.168319	0.0308862	0.0841181	0.17966	0.0842011	-0.148774
50	1.26	169.085	C7H11N3O2	2a	3-Methylhistidine	SL00085	0.0534269	48	0.0224299	0.880133	102	0.0476636	0.837736	105	0.0490654	0.752885	100	0.046729	0.136564	48	0.0224299	0.898541	105	0.0490654	0.0800405	0.0208576	-0.00330699	0.0435666	0.0833475	-0.022709
92	1.06	88.1	C4H12N2	2a	Putrescine	SL00181	0.00230827	12	0.00560748	0.022086	24	0.011215	0.0444869	54	0.0252336	0.0155733	37	0.0172897	0.937815	103	0.0481308	0.524029	84	0.0392523	0.263678	0.196302	0.183033	0.33726	0.0806456	-0.140958
12	1.432	161.105	C7H15NO3	1	Carnitine	X00402	0.0594751	52	0.0242991	0.339042	68	0.0317757	0.875977	106	0.0495327	0.292408	75	0.0350467	0.191105	52	0.0242991	0.361785	73	0.0341121	0.134649	0.107341	0.0566411	0.182768	0.0780075	-0.075427
54	1.2	89.0477	C3H7NO2	2a	Alanine	SL00098	0.196109	77	0.0359813	0.332156	66	0.0308411	0.126767	63	0.0294393	0.665331	94	0.0439252	0.0972178	41	0.0191589	0.78749	93	0.0434579	0.0139359	-0.0223726	-0.0637587	-0.039539	0.0776946	0.0171664
8	1.24	174.112	C6H14N4O2	1	Arginine	SL00107	0.145308	75	0.0350467	0.155716	50	0.0233645	0.419668	83	0.038785	0.437347	84	0.0392523	0.475419	74	0.0345794	0.556281	86	0.0401869	0.093076	0.0687541	0.0210454	0.00926694	0.0720307	0.0594872
55	1.39	158.044	C4H6N4O3	2a	Allantoin	SL00016	0.00675703	18	0.00841121	0.192224	55	0.0257009	0.207406	72	0.0336449	0.0374386	48	0.0224299	0.466044	73	0.0341121	0.362801	74	0.0345794	0.155588	0.121573	0.0872183	0.178762	0.0683697	-0.0571894
101	1.92	265.112	C12H17N4OS	2a	Thiamine	SL00191	0.394679	90	0.0420561	0.155583	49	0.0228972	0.794455	103	0.0481308	0.347608	79	0.0369159	0.744521	94	0.0439252	0.89329	104	0.0485981	0.122566	-0.178167	0.0558862	-0.113755	0.0666799	-0.0644116
31	2.83	123.032	C6H5NO2	1	Nicotinic acid	SL00051	5.78922e-05	5	0.00233645	0.000342227	14	0.00654206	0.000319843	20	0.00934579	0.000719471	21	0.00981308	0.395576	67	0.0313084	0.86244	99	0.0462617	0.784334	0.734667	0.733258	0.701596	0.0510753	0.0330712
7	3.929	347.063	C10H14N5O7P	1	AMP	X00421	0.204742	79	0.0369159	0.666872	85	0.0397196	0.163541	68	0.0317757	0.0278218	45	0.021028	0.593147	85	0.0397196	0.0417982	31	0.014486	0.0360061	-0.00297254	-0.0101447	0.0956641	0.0461509	-0.0986366
32	1.25	132.09	C5H12N2O2	1	Ornithine	SL00052	0.0119983	24	0.011215	0.160072	51	0.0238318	0.17193	70	0.0327103	0.180636	68	0.0317757	0.566421	81	0.0378505	0.993877	107	0.05	0.148298	0.133581	0.10216	0.0482137	0.0461382	0.0853675
11	1.313	117.079	C5H11NO2	1	Betaine	X00004	0.10962	66	0.0308411	0.972693	106	0.0495327	0.504133	88	0.0411215	0.201144	71	0.0331776	0.778859	97	0.0453271	0.269907	62	0.028972	0.0670745	0.00443713	0.0243371	0.138472	0.0427374	-0.134035
3	6.733	122.037	C7H6O2	1	4-Hydroxybenzaldehyde	X00956	0.0330925	39	0.0182243	0.151186	47	0.0219626	0.162924	67	0.0313084	0.0689775	57	0.0266355	0.421988	71	0.0331776	0.68909	91	0.0425234	0.157919	0.0903557	0.125156	0.187283	0.0327627	-0.0969274
73	1.5	188.127	C7H16N4O2	2a	Homoarginine	SL00143	0.058425	51	0.0238318	0.305367	60	0.0280374	0.755283	102	0.0476636	0.969824	106	0.0495327	0.288665	61	0.0285047	0.526309	85	0.0397196	0.073978	0.0111614	0.0435959	-0.0786806	0.0303821	0.089842
96	1.49	164.068	C6H12O5	2a	Rhamnose	SL00185	0.605718	100	0.046729	0.376897	69	0.032243	0.336806	81	0.0378505	0.377152	80	0.0373832	0.589616	84	0.0392523	0.830361	95	0.0443925	-0.0357841	-0.0883659	-0.0532752	-0.0898297	0.0174912	0.00146382
44	1.4	103.063	C4H9NO2	1	γ-Aminobutyric acid	SL00206	0.00487539	16	0.00747664	0.45253	74	0.0345794	0.233873	73	0.0341121	0.0926623	60	0.0280374	0.384317	65	0.0303738	0.286934	64	0.0299065	0.112977	0.0791338	0.0973933	0.144168	0.0155837	-0.0650343
9	1.17	132.053	C4H8N2O3	1	Asparagine	SL00108	0.318163	87	0.0406542	0.0322457	29	0.0135514	0.32288	80	0.0373832	0.516709	87	0.0406542	0.569899	82	0.0383178	0.32964	69	0.032243	0.017077	0.0825203	0.00757962	-0.0275169	0.00949735	0.110037
46	8.43	314.246	C18H34O4	2a	12,13-dihydroxyoleic acid	SL00079	0.0251205	30	0.0140187	0.00859764	19	0.0088785	0.00583838	32	0.0149533	0.0458441	50	0.0233645	0.689303	91	0.0425234	0.454741	82	0.0383178	0.306557	0.310653	0.297227	0.146562	0.00933076	0.164091
97	7.274	202.121	C10H18O4	2a	Sebacic acid	X00383	0.0819533	59	0.0275701	0.169852	52	0.0242991	0.0387937	51	0.0238318	0.0162299	38	0.017757	0.714234	93	0.0434579	0.137895	48	0.0224299	0.1208	0.0892	0.116111	0.174941	0.00468884	-0.0857408
35	1.52	115.063	C5H9NO2	1	Proline	SL00179	0.0376342	41	0.0191589	0.547828	81	0.0378505	0.800297	104	0.0485981	0.383974	81	0.0378505	0.305139	63	0.0294393	0.681378	89	0.0415888	0.0439408	0.0129156	0.0413791	0.0730813	0.00256165	-0.0601657
58	1.52	488.107	C14H26N4O11P2	2a	CDP-choline	SL00117	0.215433	81	0.0378505	0.500658	78	0.0364486	0.037008	50	0.0233645	0.00136354	25	0.0116822	0.291595	62	0.028972	0.06762	38	0.017757	0.077008	-0.00536662	0.076663	0.119266	0.000344989	-0.124633
10	7.27	188.105	C9H16O4	1	Azelaic acid	SL00110	0.00613576	17	0.00794393	0.202263	56	0.0261682	0.0027129	25	0.0116822	0.0278791	46	0.0214953	0.549375	80	0.0373832	0.1117	44	0.0205607	0.125935	0.02644	0.13344	0.133767	-0.00750532	-0.107327
56	11.92	278.225	C18H30O2	2a	alpha-linolenic acid	SL00207	0.100575	65	0.0303738	0.0199445	23	0.0107477	0.267948	77	0.0359813	0.698995	98	0.0457944	0.607742	87	0.0406542	0.0113228	20	0.00934579	0.200335	0.373541	0.214981	0.0659696	-0.0146462	0.307571
38	4.31	118.027	C4H6O4	1	Succinic acid	X00210	0.029296	36	0.0168224	0.821473	96	0.0448598	0.144858	66	0.0308411	0.0560773	52	0.0242991	0.707137	92	0.0429907	0.0988737	42	0.0196262	0.133035	0.00275123	0.149973	0.196404	-0.0169373	-0.193653
76	6.22	189.043	C10H7NO3	2a	Kynurenic acid	SL00150	0.44909	92	0.0429907	0.688758	86	0.0401869	0.396738	82	0.0383178	0.965835	105	0.0490654	0.965074	105	0.0490654	0.782245	92	0.0429907	0.0527106	0.0111576	0.0731171	-0.157012	-0.0204065	0.16817
47	4.56	281.112	C11H15N5O4	2a	1-Methyl Adenosine	SL00081	0.0515524	46	0.0214953	0.426446	71	0.0331776	0.265658	76	0.035514	0.686883	97	0.0453271	0.68736	90	0.0420561	0.80882	94	0.0439252	0.0725324	0.0948814	0.094339	-0.0298082	-0.0218065	0.12469
51	2.89	145.085	C5H11N3O2	2a	4-Guanidinobutyric acid	SL00087	0.0316685	37	0.0172897	0.455374	75	0.0350467	0.236054	74	0.0345794	0.14333	67	0.0313084	0.98498	107	0.05	0.332426	70	0.0327103	0.102831	0.104773	0.128383	0.200683	-0.0255518	-0.0959104
82	4.28	131.058	C5H9NO3	2a	N-Acetyl-alanine	SL00162	0.0289085	35	0.0163551	0.659692	84	0.0392523	0.10299	59	0.0275701	0.0618483	55	0.0257009	0.801363	99	0.0462617	0.120158	45	0.021028	0.169578	0.0705485	0.20212	0.25919	-0.0325421	-0.188642
45	9.48	320.235	C20H32O3	2a	12(S)-HETE	SL00078	0.247833	83	0.038785	0.0330738	31	0.014486	0.139912	65	0.0303738	0.542605	89	0.0415888	0.975833	106	0.0495327	0.039617	30	0.0140187	0.354322	0.438182	0.387317	0.121659	-0.0329955	0.316523
103	1.926	324.036	C9H13N2O9P	2a	UMP	X00830	0.025318	31	0.014486	0.61602	82	0.0383178	0.107642	60	0.0280374	0.0614592	54	0.0252336	0.577857	83	0.038785	0.262158	61	0.0285047	0.0756885	0.048603	0.11838	0.181284	-0.0426915	-0.132681
74	6.44	189.043	C10H7NO3	2a	Indole-3-glyoxylic acid	SL00147	0.0791185	57	0.0266355	0.328851	63	0.0294393	0.040394	52	0.0242991	0.0133371	36	0.0168224	0.477711	75	0.0350467	0.102721	43	0.0200935	0.073823	-0.0678366	0.120686	0.17144	-0.046863	-0.239277
66	1.41	106.027	C3H6O4	2a	Glyceric acid	SL00037	0.0564435	49	0.0228972	0.31688	62	0.028972	0.122633	62	0.028972	0.198913	70	0.0327103	0.848663	101	0.0471963	0.45211	79	0.0369159	0.252651	0.180084	0.304277	0.0390838	-0.0516261	0.141
71	6.87	173.105	C8H15NO3	2a	Hexanoyl Glycine	SL00140	0.205797	80	0.0373832	0.261178	58	0.0271028	0.529656	92	0.0429907	0.0171996	40	0.0186916	0.963134	104	0.0485981	0.183286	56	0.0261682	0.16553	0.302158	0.222073	0.473851	-0.0565435	-0.171693
36	2.66	129.043	C5H7NO3	1	Pyroglutamic acid	SL00184	0.114134	71	0.0331776	0.692892	87	0.0406542	0.16623	69	0.032243	0.0326414	47	0.0219626	0.639156	88	0.0411215	0.073169	39	0.0182243	0.0464222	0.014384	0.105533	0.192093	-0.0591107	-0.177709
24	4.3	136.039	C5H4N4O	1	Hypoxanthine	SL00145	0.027514	33	0.0154206	0.0917484	44	0.0205607	0.0149868	41	0.0191589	0.0165824	39	0.0182243	0.267886	58	0.0271028	0.293771	66	0.0308411	0.0716322	0.0891512	0.130811	0.133728	-0.0591786	-0.0445769
53	2.534	203.116	C9H17NO4	2a	Acetylcarnitine	X00952	0.138806	74	0.0345794	0.330317	65	0.0303738	0.122009	61	0.0285047	0.308418	76	0.035514	0.640251	89	0.0415888	0.333548	71	0.0331776	0.121558	0.100064	0.186636	0.19467	-0.0650782	-0.0946057
68	1.16	75.032	C2H5NO2	2a	Glycine	SL00136	0.127469	72	0.0336449	0.0404613	32	0.0149533	0.258473	75	0.0350467	0.554544	90	0.0420561	0.543723	79	0.0369159	0.0619205	37	0.0172897	0.108862	0.351059	0.176692	0.11154	-0.0678299	0.239519
69	3.09	363.058	C10H14N5O8P	2a	GMP	SL00039	0.480042	96	0.0448598	0.762912	92	0.0429907	0.0124348	38	0.017757	0.00532909	30	0.0140187	0.0974429	42	0.0196262	0.173314	54	0.0252336	0.0394491	-0.0281628	0.113593	0.119156	-0.074144	-0.147319
100	8.509	258.183	C14H26O4	2a	Tetradecanedioic acid	X00630	0.0696806	55	0.0257009	0.0564248	37	0.0172897	0.0236304	46	0.0214953	0.100366	61	0.0285047	0.523382	78	0.0364486	0.881363	102	0.0476636	0.11612	0.13093	0.19115	0.132495	-0.0750298	-0.00156552
78	13.5	280.24	C18H32O2	2a	Linoleic acid	SL00157	0.0507965	45	0.021028	0.0180843	22	0.0102804	0.182683	71	0.0331776	0.582725	91	0.0425234	0.797288	98	0.0457944	0.0170995	26	0.0121495	0.347683	0.497983	0.427828	0.0222792	-0.0801451	0.475703
4	4.8	165.065	C6H7N5O	1	7-Methylguanine	SL00094	0.0191979	26	0.0121495	0.436573	72	0.0336449	0.0306184	48	0.0224299	0.0114924	35	0.0163551	0.41714	69	0.032243	0.0532618	34	0.0158879	0.0723532	0.0182843	0.153983	0.246488	-0.0816299	-0.228203
40	1.52	137.048	C7H7NO2	1	Trigonelline	SL00193	0.0162395	25	0.0116822	0.0820782	42	0.0196262	0.0135121	39	0.0182243	0.0212952	42	0.0196262	0.353553	64	0.0299065	0.142071	50	0.0233645	0.0853604	0.0649082	0.167417	0.182477	-0.0820567	-0.117569
91	7.75	352.225	C20H32O5	2a	Prostaglandin E2	SL00180	0.0692238	54	0.0252336	0.090731	43	0.0200935	0.0145091	40	0.0186916	0.119186	64	0.0299065	0.255543	57	0.0266355	0.831761	96	0.0448598	0.0992643	0.108056	0.190593	0.0762767	-0.0913285	0.0317791
49	7.15	161.084	C10H11NO	2a	3-(2-Hydroxyethyl)indole	SL00083	0.77604	102	0.0476636	0.469902	76	0.035514	0.0852464	57	0.0266355	0.12245	65	0.0303738	0.184168	51	0.0238318	0.0531023	33	0.0154206	-0.0225792	-0.0402068	0.0753813	0.0653569	-0.0979604	-0.105564
83	2.85	216.122	C8H16N4O3	2a	N-Acetyl-arginine	SL00163	0.0430604	44	0.0205607	0.0434877	33	0.0154206	0.00512792	30	0.0140187	0.000913775	23	0.0107477	0.0982454	43	0.0200935	0.0137133	23	0.0107477	0.118087	0.170514	0.283591	0.453383	-0.165504	-0.282869
25	7.135	175.063	C10H9NO2	1	Indole-3-acetic acid	X00912	0.269167	85	0.0397196	0.150736	46	0.0214953	0.00505596	29	0.0135514	0.119186	63	0.0294393	0.015355	26	0.0121495	0.0367104	28	0.0130841	0.00634719	-0.131356	0.193471	0.12298	-0.187123	-0.254336
5	3.748	135.054	C5H5N5	1	Adenine	X00097	9.73449e-05	6	0.00280374	4.69554e-07	4	0.00186916	2.58858e-05	17	0.00794393	0.00246167	27	0.0126168	0.0782758	40	0.0186916	0.134055	47	0.0219626	0.733022	1.07448	0.927483	0.613693	-0.194461	0.460789
23	1.131	141.09	C6H11N3O	1	Histidinol	X00784	0.983544	106	0.0495327	0.33554	67	0.0313084	0.751561	101	0.0471963	0.310163	78	0.0364486	0.441176	72	0.0336449	0.0806428	40	0.0186916	-0.0833846	-0.0898792	0.11464	0.0574418	-0.198024	-0.147321
48	6.18	118.063	C5H10O3	2a	2-Hydroxy-3-methylbutyric/8-Aminooctanoic acid	SL00002	0.0201389	29	0.0135514	0.0255759	28	0.0130841	0.0165908	42	0.0196262	0.00539403	31	0.014486	0.0728012	38	0.017757	0.0822299	41	0.0191589	0.121418	0.10857	0.332164	0.386437	-0.210747	-0.277867
34	2.03	129.079	C6H11NO2	1	Pipecolinic acid	SL00178	0.00952746	23	0.0107477	0.0556549	36	0.0168224	0.00627109	34	0.0158879	0.00222419	26	0.0121495	0.104115	44	0.0205607	0.016664	25	0.0116822	0.166164	0.187564	0.384125	0.468284	-0.217961	-0.28072
87	2.1	188.08	C7H12N2O4	2a	N-Acetyl-glutamine	SL00166	4.76182e-07	3	0.00140187	8.4458e-07	6	0.00280374	1.09254e-05	16	0.00747664	1.21577e-07	2	0.000934579	0.14048	49	0.0228972	0.276129	63	0.0294393	2.03014	2.30541	2.34572	2.0515	-0.31558	0.253914
